# Short-Term Synaptic Dynamics Control the Activity Phase of Neurons in an Oscillatory Network

**DOI:** 10.1101/578617

**Authors:** Diana Martinez, Haroon Anwar, Amitabha Bose, Dirk Bucher, Farzan Nadim

## Abstract

In oscillatory systems, neuronal activity phase is often independent of network frequency. Such phase maintenance requires adjustment of synaptic input with network frequency, a relationship that we explored using the crab, *Cancer borealis*, pyloric network. The burst phase of pyloric neurons is relatively constant despite a >2-fold variation in network frequency. We used noise input to characterize how input shape influences burst delay of a pyloric neuron, and then used dynamic clamp to examine how burst phase depends on the period, amplitude, duration, and shape of rhythmic synaptic input. Phase constancy across a range of periods required a proportional increase of synaptic duration with period. However, phase maintenance was also promoted by an increase of amplitude and peak phase of synaptic input with period. Mathematical analysis shows how short-term synaptic plasticity can coordinately change amplitude and peak phase to maximize the range of periods over which phase constancy is achieved.
