## Supplementary material for "Short-Term Synaptic Dynamics Control the Activity Phase of Neurons in an Oscillatory Network": Figure 2 source data

### Sheet: Peak Amp
IBI300ms	IBI500ms	IBI700ms	IBI900ms
1.4977	1.9287	2.1446	2.1533
1.7839	2.1224	2.2795	2.3443
1.3285	1.7467	1.9706	2.1024
1.2497	1.5499	1.6253	1.7726
1.7477	2.1438	2.234	2.3933
1.0835	1.5278	1.9735	1.8825
1.3273	1.7085	1.928	1.979
1.2069	1.6913	1.8325	1.9216
1.2634	1.7077	2.1196	2.2606
1.6937	2.1325	2.2093	2.3632
1.1917	1.5965	1.9482	2.0991
1.326	1.815	1.9692	2.0506
1.287	1.6693	1.8282	1.8815
1.2483	1.8039	2.1947	2.2547
1.2331	1.8495	2.2229	2.3575
1.7581	2.1139	2.2668	2.4266
1.6733	2.1629	2.3747	2.3057
1.7983	2.2053	2.3488	2.4682
1.7403	2.0664	2.2769	2.2069
1.8122	2.1542	2.328	2.3891
2.7918	3.0804	3.3043	3.7607
2.782	3.5373	4.1832	4.2551
3.1486	3.9412	4.0637	4.1821

### Sheet: Δpeak
IBI300ms	IBI500ms	IBI700ms	IBI900ms
0.6355	0.559	0.4855	0.435
0.605	0.5377	0.4597	0.4086
0.6415	0.5753	0.5165	0.4588
0.6165	0.5613	0.5022	0.4504
0.6835	0.6747	0.7195	0.7426
0.648	0.593	0.5523	0.5614
0.6395	0.581	0.5325	0.4886
0.6515	0.5957	0.5242	0.5148
0.616	0.5267	0.4647	0.4584
0.592	0.5113	0.448	0.4252
0.6565	0.6223	0.6667	0.7722
0.601	0.522	0.4955	0.4986
0.6445	0.5907	0.563	0.5024
0.619	0.5207	0.45	0.427
0.615	0.5017	0.4365	0.3922
0.6325	0.5343	0.4502	0.3894
0.5925	0.475	0.4103	0.3766
0.6395	0.5537	0.473	0.4056
0.603	0.5373	0.4452	0.4268
0.625	0.5353	0.4422	0.3988
0.6665	0.64	0.6442	0.704
0.613	0.5223	0.4407	0.4076
0.6275	0.552	0.4497	0.4122

### Sheet: slope_up
IBI300ms	IBI500ms	IBI700ms	IBI900ms
0.0109	0.0082	0.0061	0.0044
0.0118	0.0089	0.0063	0.0047
0.0099	0.0078	0.0059	0.0045
0.0084	0.0067	0.0049	0.0037
0.0156	0.0126	0.0117	0.0106
0.0082	0.0069	0.0063	0.0049
0.0098	0.0076	0.0059	0.0044
0.0092	0.0078	0.0056	0.0048
0.0086	0.0066	0.0055	0.0045
0.0105	0.008	0.0059	0.0046
0.0093	0.0073	0.0073	0.0086
0.0087	0.0071	0.0055	0.0045
0.0097	0.0077	0.0061	0.0044
0.0084	0.0068	0.0056	0.0044
0.0082	0.0066	0.0055	0.0043
0.0128	0.0088	0.0061	0.0046
0.0106	0.0077	0.0057	0.0041
0.0134	0.0093	0.0065	0.0048
0.0113	0.0084	0.0061	0.0045
0.0128	0.0087	0.0062	0.0046
0.0227	0.0161	0.0129	0.0126
0.0186	0.0135	0.0104	0.008
0.0225	0.0163	0.0107	0.008

### Sheet: slope_down
IBI300ms	IBI500ms	IBI700ms	IBI900ms
-0.005	-0.0046	-0.0047	-0.0046
-0.0048	-0.0044	-0.0046	-0.0045
-0.0048	-0.0045	-0.0045	-0.0046
-0.0046	-0.0043	-0.0039	-0.0041
-0.0056	-0.0049	-0.0037	-0.0033
-0.0043	-0.0045	-0.0045	-0.0041
-0.0045	-0.0043	-0.0044	-0.0044
-0.0052	-0.0048	-0.0044	-0.0043
-0.0042	-0.0046	-0.0048	-0.0044
-0.0051	-0.005	-0.0048	-0.0047
-0.0051	-0.0044	-0.0043	-0.0032
-0.0045	-0.0049	-0.0047	-0.0041
-0.0042	-0.0042	-0.0041	-0.004
-0.0054	-0.0054	-0.0054	-0.005
-0.0047	-0.0048	-0.0052	-0.0053
-0.0054	-0.0046	-0.0047	-0.0049
-0.0057	-0.0057	-0.0062	-0.0054
-0.0046	-0.0039	-0.0041	-0.0047
-0.0054	-0.005	-0.0051	-0.0044
-0.0056	-0.0045	-0.0045	-0.0046
-0.0097	-0.0077	-0.0072	-0.0055
-0.0087	-0.0085	-0.0094	-0.0086
-0.0075	-0.0065	-0.0077	-0.0077
