## Supplementary material for "Short-Term Synaptic Dynamics Control the Activity Phase of Neurons in an Oscillatory Network": Figure 7 source data

### Sheet: mean_std_ste
Change in param	constant DC - mean sensitivity	constant DC - std sensitivity	constant DC - ste sensitivity	constant Dur - mean sensitivity	constant Dur - std sensitivity	constant Dur - ste sensitivity
decrease in phipeak and decrease in gmax	-0.0762	0.051	0.017	-0.0766	0.0528	0.0176
decrease in gmax	-0.0554	0.0592	0.0197	-0.0496	0.0535	0.0178
increase in phipeak and decrease in gmax	-0.0027	0.044	0.0147	0.0068	0.0493	0.0164
increase in phipeak	0.0513	0.0504	0.0168	0.0587	0.0634	0.0211
increase in phipeak and increase in gmax	0.0762	0.051	0.017	0.0766	0.0528	0.0176
increase in gmax	0.0554	0.0592	0.0197	0.0496	0.0535	0.0178
decrease in phipeak and increase in gmax	0.0027	0.044	0.0147	-0.0068	0.0493	0.0164
decrease in phipeak	-0.0513	0.0504	0.0168	-0.0587	0.0634	0.0211

### Sheet: C_DC
P	gmax	Δpeak	 gmax  Δpeak	 gmax	 gmax  Δpeak	phipeak	 gmax  Δpeak	 gmax	 gmax  Δpeak	 Δpeak
500	0.1	0	NaN	NaN	NaN	-0.0251	0.0895	0.0353	NaN	NaN
500	0.2	0	NaN	-0.0353	-0.0427	0.0913	0.1379	0.0813	NaN	NaN
500	0.3	0	NaN	-0.0813	0.0071	0.1137	0.1537	0.0813	NaN	NaN
500	0.4	0	NaN	-0.0813	0.0229	0.1361	NaN	NaN	NaN	NaN
500	0.1	0.25	NaN	NaN	NaN	-0.0078	0.2691	0.1517	0.0427	0.0251
500	0.2	0.25	-0.0895	-0.1517	-0.1128	0.2288	0.1303	0.1037	-0.0071	-0.0913
500	0.3	0.25	-0.1379	-0.1037	0.0885	0.0806	0.0254	0.1037	-0.0229	-0.1137
500	0.4	0.25	-0.1537	-0.1037	-0.0163	-0.0677	NaN	NaN	NaN	-0.1361
500	0.1	0.5	NaN	NaN	NaN	0.1563	0.244	0.3884	0.1128	0.0078
500	0.2	0.5	-0.2691	-0.3884	-0.1641	-0.0433	-0.0178	-0.0446	-0.0885	-0.2288
500	0.3	0.5	-0.1303	0.0446	0.0009	0.0194	0.0266	-0.0446	0.0163	-0.0806
500	0.4	0.5	-0.0254	0.0446	0.0453	0.0822	NaN	NaN	NaN	0.0677
500	0.1	0.75	NaN	NaN	NaN	0.0001	0.0806	0.1888	0.1641	-0.1563
500	0.2	0.75	-0.244	-0.1888	-0.1335	-0.0749	-0.0142	0.0181	-0.0009	0.0433
500	0.3	0.75	0.0178	-0.0181	-0.0658	-0.0382	0.0118	0.0181	-0.0453	-0.0194
500	0.4	0.75	-0.0266	-0.0181	-0.0398	-0.0014	NaN	NaN	NaN	-0.0822
500	0.1	1	NaN	NaN	NaN	NaN	NaN	0.1139	0.1335	-0.0001
500	0.2	1	-0.0806	-0.1139	NaN	NaN	NaN	0.0549	0.0658	0.0749
500	0.3	1	0.0142	-0.0549	NaN	NaN	NaN	0.0549	0.0398	0.0382
500	0.4	1	-0.0118	-0.0549	NaN	NaN	NaN	NaN	NaN	0.0014
750	0.1	0	NaN	NaN	NaN	0.0745	0.1346	0.181	NaN	NaN
750	0.2	0	NaN	-0.181	-0.0753	0.0093	0.0033	0.0071	NaN	NaN
750	0.3	0	NaN	-0.0071	0.0016	-0.0025	-0.0051	0.0071	NaN	NaN
750	0.4	0	NaN	-0.0071	-0.0068	-0.0144	NaN	NaN	NaN	NaN
750	0.1	0.25	NaN	NaN	NaN	0.0975	0.084	0.1158	0.0753	-0.0745
750	0.2	0.25	-0.1346	-0.1158	-0.0129	0.003	0.0285	-0.0047	-0.0016	-0.0093
750	0.3	0.25	-0.0033	0.0047	0.0054	0.045	0.0582	-0.0047	0.0068	0.0025
750	0.4	0.25	0.0051	0.0047	0.0352	0.087	NaN	NaN	NaN	0.0144
750	0.1	0.5	NaN	NaN	NaN	0.087	0.1046	0.0212	0.0129	-0.0975
750	0.2	0.5	-0.084	-0.0212	0.0465	0.1267	0.0857	0.0373	-0.0054	-0.003
750	0.3	0.5	-0.0285	-0.0373	0.0632	0.0839	0.0554	0.0373	-0.0352	-0.045
750	0.4	0.5	-0.0582	-0.0373	0.0329	0.041	NaN	NaN	NaN	-0.087
750	0.1	0.75	NaN	NaN	NaN	0.0971	0.0665	0.061	-0.0465	-0.087
750	0.2	0.75	-0.1046	-0.061	0.0255	0.033	0.0171	-0.0055	-0.0632	-0.1267
750	0.3	0.75	-0.0857	0.0055	0.0272	0.0297	0.0147	-0.0055	-0.0329	-0.0839
750	0.4	0.75	-0.0554	0.0055	0.0249	0.0264	NaN	NaN	NaN	-0.041
750	0.1	1	NaN	NaN	NaN	NaN	NaN	-0.0032	-0.0255	-0.0971
750	0.2	1	-0.0665	0.0032	NaN	NaN	NaN	-0.0088	-0.0272	-0.033
750	0.3	1	-0.0171	0.0088	NaN	NaN	NaN	-0.0088	-0.0249	-0.0297
750	0.4	1	-0.0147	0.0088	NaN	NaN	NaN	NaN	NaN	-0.0264
1000	0.1	0	NaN	NaN	NaN	0.0051	0.0529	0.0322	NaN	NaN
1000	0.2	0	NaN	-0.0322	-0.0191	0.0427	0.0835	0.0896	NaN	NaN
1000	0.3	0	NaN	-0.0896	-0.0332	0.0285	0.0735	0.0896	NaN	NaN
1000	0.4	0	NaN	-0.0896	-0.0432	0.0143	NaN	NaN	NaN	NaN
1000	0.1	0.25	NaN	NaN	NaN	0.0917	0.0961	0.0697	0.0191	-0.0051
1000	0.2	0.25	-0.0529	-0.0697	0.0156	0.0662	0.0834	0.0755	0.0332	-0.0427
1000	0.3	0.25	-0.0835	-0.0755	-0.0065	0.0425	0.0666	0.0755	0.0432	-0.0285
1000	0.4	0.25	-0.0735	-0.0755	-0.0233	0.0187	NaN	NaN	NaN	-0.0143
1000	0.1	0.5	NaN	NaN	NaN	0.0484	0.0898	0.0442	-0.0156	-0.0917
1000	0.2	0.5	-0.0961	-0.0442	0.0029	0.0828	0.0921	0.0517	0.0065	-0.0662
1000	0.3	0.5	-0.0834	-0.0517	0.022	0.0785	0.089	0.0517	0.0233	-0.0425
1000	0.4	0.5	-0.0666	-0.0517	0.019	0.0742	NaN	NaN	NaN	-0.0187
1000	0.1	0.75	NaN	NaN	NaN	0.0713	0.1433	0.0786	-0.0029	-0.0484
1000	0.2	0.75	-0.0898	-0.0786	-0.0052	0.1241	0.1161	0.0474	-0.022	-0.0828
1000	0.3	0.75	-0.0921	-0.0474	0.0542	0.1168	0.1109	0.0474	-0.019	-0.0785
1000	0.4	0.75	-0.089	-0.0474	0.0491	0.1095	NaN	NaN	NaN	-0.0742
1000	0.1	1	NaN	NaN	NaN	NaN	NaN	0.1314	0.0052	-0.0713
1000	0.2	1	-0.1433	-0.1314	NaN	NaN	NaN	0.0401	-0.0542	-0.1241
1000	0.3	1	-0.1161	-0.0401	NaN	NaN	NaN	0.0401	-0.0491	-0.1168
1000	0.4	1	-0.1109	-0.0401	NaN	NaN	NaN	NaN	NaN	-0.1095
1500	0.1	0	NaN	NaN	NaN	-0.0191	0.0992	0.0604	NaN	NaN
1500	0.2	0	NaN	-0.0604	-0.0562	0.0799	0.0878	0.0582	NaN	NaN
1500	0.3	0	NaN	-0.0582	0.0153	0.0659	0.0779	0.0582	NaN	NaN
1500	0.4	0	NaN	-0.0582	0.0054	0.0519	NaN	NaN	NaN	NaN
1500	0.1	0.25	NaN	NaN	NaN	0.1365	0.1355	0.1594	0.0562	0.0191
1500	0.2	0.25	-0.0992	-0.1594	-0.0163	0.0322	0.0618	0.0442	-0.0153	-0.0799
1500	0.3	0.25	-0.0878	-0.0442	-0.0085	0.0432	0.0696	0.0442	-0.0054	-0.0659
1500	0.4	0.25	-0.0779	-0.0442	-0.0007	0.0541	NaN	NaN	NaN	-0.0519
1500	0.1	0.5	NaN	NaN	NaN	0.0394	0.0723	0.0552	0.0163	-0.1365
1500	0.2	0.5	-0.1355	-0.0552	-0.0112	0.047	0.0637	0.0552	0.0085	-0.0322
1500	0.3	0.5	-0.0618	-0.0552	-0.0058	0.0349	0.0551	0.0552	0.0007	-0.0432
1500	0.4	0.5	-0.0696	-0.0552	-0.0144	0.0228	NaN	NaN	NaN	-0.0541
1500	0.1	0.75	NaN	NaN	NaN	0.0804	0.093	0.0628	0.0112	-0.0394
1500	0.2	0.75	-0.0723	-0.0628	0.0124	0.0688	0.0867	0.0431	0.0058	-0.047
1500	0.3	0.75	-0.0637	-0.0431	0.0182	0.0796	0.0944	0.0431	0.0144	-0.0349
1500	0.4	0.75	-0.0551	-0.0431	0.0258	0.0904	NaN	NaN	NaN	-0.0228
1500	0.1	1	NaN	NaN	NaN	NaN	NaN	0.0512	-0.0124	-0.0804
1500	0.2	1	-0.093	-0.0512	NaN	NaN	NaN	0.0539	-0.0182	-0.0688
1500	0.3	1	-0.0867	-0.0539	NaN	NaN	NaN	0.0539	-0.0258	-0.0796
1500	0.4	1	-0.0944	-0.0539	NaN	NaN	NaN	NaN	NaN	-0.0904
2000	0.1	0	NaN	NaN	NaN	0.0052	0.0312	-0.0114	NaN	NaN
2000	0.2	0	NaN	0.0114	0.0117	0.0554	0.0591	0.0421	NaN	NaN
2000	0.3	0	NaN	-0.0421	0.0094	0.0415	0.0492	0.0421	NaN	NaN
2000	0.4	0	NaN	-0.0421	-0.0005	0.0275	NaN	NaN	NaN	NaN
2000	0.1	0.25	NaN	NaN	NaN	0.0448	0.06	0.0389	-0.0117	-0.0052
2000	0.2	0.25	-0.0312	-0.0389	0.0042	0.046	0.0603	0.0281	-0.0094	-0.0554
2000	0.3	0.25	-0.0591	-0.0281	0.0127	0.0572	0.0682	0.0281	0.0005	-0.0415
2000	0.4	0.25	-0.0492	-0.0281	0.0205	0.0683	NaN	NaN	NaN	-0.0275
2000	0.1	0.5	NaN	NaN	NaN	0.0504	0.0946	0.0401	-0.0042	-0.0448
2000	0.2	0.5	-0.06	-0.0401	0.0073	0.0937	0.0691	0.0393	-0.0127	-0.046
2000	0.3	0.5	-0.0603	-0.0393	0.0385	0.0585	0.0441	0.0393	-0.0205	-0.0572
2000	0.4	0.5	-0.0682	-0.0393	0.0136	0.0232	NaN	NaN	NaN	-0.0683
2000	0.1	0.75	NaN	NaN	NaN	0.0019	0.0568	0.0834	-0.0073	-0.0504
2000	0.2	0.75	-0.0946	-0.0834	-0.0577	-0.0031	0.0334	0.004	-0.0385	-0.0937
2000	0.3	0.75	-0.0691	-0.004	-0.005	0.0433	0.0663	0.004	-0.0136	-0.0585
2000	0.4	0.75	-0.0441	-0.004	0.0278	0.0897	NaN	NaN	NaN	-0.0232
2000	0.1	1	NaN	NaN	NaN	NaN	NaN	0.0784	0.0577	-0.0019
2000	0.2	1	-0.0568	-0.0784	NaN	NaN	NaN	0.0504	0.005	0.0031
2000	0.3	1	-0.0334	-0.0504	NaN	NaN	NaN	0.0504	-0.0278	-0.0433
2000	0.4	1	-0.0663	-0.0504	NaN	NaN	NaN	NaN	NaN	-0.0897

### Sheet: C_Dur
P	gmax	Δpeak	 gmax  Δpeak	 gmax	 gmax  Δpeak	phipeak	 gmax  Δpeak	 gmax	 gmax  Δpeak	 Δpeak
500	0.1	0	NaN	NaN	NaN	0.0885	0.2379	0.192	NaN	NaN
500	0.2	0	NaN	-0.192	-0.0732	0.1444	0.1374	0.0689	NaN	NaN
500	0.3	0	NaN	-0.0689	0.0534	0.1255	0.124	0.0689	NaN	NaN
500	0.4	0	NaN	-0.0689	0.04	0.1065	NaN	NaN	NaN	NaN
500	0.1	0.25	NaN	NaN	NaN	-0.0204	0.1545	0.2479	0.0732	-0.0885
500	0.2	0.25	-0.2379	-0.2479	-0.1897	-0.0294	0.0261	0.05	-0.0534	-0.1444
500	0.3	0.25	-0.1374	-0.05	-0.0561	-0.013	0.0377	0.05	-0.04	-0.1255
500	0.4	0.25	-0.124	-0.05	-0.0445	0.0034	NaN	NaN	NaN	-0.1065
500	0.1	0.5	NaN	NaN	NaN	0.3174	0.2315	0.2389	0.1897	0.0204
500	0.2	0.5	-0.1545	-0.2389	0.0555	0.0885	0.0961	0.0664	0.0561	0.0294
500	0.3	0.5	-0.0261	-0.0664	0.0156	0.0696	0.0828	0.0664	0.0445	0.013
500	0.4	0.5	-0.0377	-0.0664	0.0023	0.0507	NaN	NaN	NaN	-0.0034
500	0.1	0.75	NaN	NaN	NaN	0.0933	0.1015	0.01	-0.0555	-0.3174
500	0.2	0.75	-0.2315	-0.01	0.0589	0.1336	0.1556	0.0475	-0.0156	-0.0885
500	0.3	0.75	-0.0961	-0.0475	0.0609	0.1726	0.1832	0.0475	-0.0023	-0.0696
500	0.4	0.75	-0.0828	-0.0475	0.0884	0.2116	NaN	NaN	NaN	-0.0507
500	0.1	1	NaN	NaN	NaN	NaN	NaN	0.0503	-0.0589	-0.0933
500	0.2	1	-0.1015	-0.0503	NaN	NaN	NaN	0.0865	-0.0609	-0.1336
500	0.3	1	-0.1556	-0.0865	NaN	NaN	NaN	0.0865	-0.0884	-0.1726
500	0.4	1	-0.1832	-0.0865	NaN	NaN	NaN	NaN	NaN	-0.2116
750	0.1	0	NaN	NaN	NaN	0.0239	0.0519	-0.0565	NaN	NaN
750	0.2	0	NaN	0.0565	0.0569	0.1299	0.1216	0.0807	NaN	NaN
750	0.3	0	NaN	-0.0807	0.0348	0.0913	0.0943	0.0807	NaN	NaN
750	0.4	0	NaN	-0.0807	0.0075	0.0526	NaN	NaN	NaN	NaN
750	0.1	0.25	NaN	NaN	NaN	0.1078	0.0713	0.0495	-0.0569	-0.0239
750	0.2	0.25	-0.0519	-0.0495	0.0412	0.0514	0.0644	0.042	-0.0348	-0.1299
750	0.3	0.25	-0.1216	-0.042	0.0066	0.0491	0.0628	0.042	-0.0075	-0.0913
750	0.4	0.25	-0.0943	-0.042	0.005	0.0468	NaN	NaN	NaN	-0.0526
750	0.1	0.5	NaN	NaN	NaN	0.2346	0.0842	-0.0069	-0.0412	-0.1078
750	0.2	0.5	-0.0713	0.0069	0.1708	0.126	0.1368	0.0398	-0.0066	-0.0514
750	0.3	0.5	-0.0644	-0.0398	0.061	0.1537	0.1565	0.0398	-0.005	-0.0491
750	0.4	0.5	-0.0628	-0.0398	0.0806	0.1815	NaN	NaN	NaN	-0.0468
750	0.1	0.75	NaN	NaN	NaN	-0.0696	-0.0303	-0.1156	-0.1708	-0.2346
750	0.2	0.75	-0.0842	0.1156	0.0325	0.0728	0.0734	0.0675	-0.061	-0.126
750	0.3	0.75	-0.1368	-0.0675	0.0037	0.0363	0.0476	0.0675	-0.0806	-0.1537
750	0.4	0.75	-0.1565	-0.0675	-0.0221	-0.0002	NaN	NaN	NaN	-0.1815
750	0.1	1	NaN	NaN	NaN	NaN	NaN	0.0268	-0.0325	0.0696
750	0.2	1	0.0303	-0.0268	NaN	NaN	NaN	0.0311	-0.0037	-0.0728
750	0.3	1	-0.0734	-0.0311	NaN	NaN	NaN	0.0311	0.0221	-0.0363
750	0.4	1	-0.0476	-0.0311	NaN	NaN	NaN	NaN	NaN	0.0002
1000	0.1	0	NaN	NaN	NaN	0.0051	0.0529	0.0322	NaN	NaN
1000	0.2	0	NaN	-0.0322	-0.0191	0.0427	0.0835	0.0896	NaN	NaN
1000	0.3	0	NaN	-0.0896	-0.0332	0.0285	0.0735	0.0896	NaN	NaN
1000	0.4	0	NaN	-0.0896	-0.0432	0.0143	NaN	NaN	NaN	NaN
1000	0.1	0.25	NaN	NaN	NaN	0.0917	0.0961	0.0697	0.0191	-0.0051
1000	0.2	0.25	-0.0529	-0.0697	0.0156	0.0662	0.0834	0.0755	0.0332	-0.0427
1000	0.3	0.25	-0.0835	-0.0755	-0.0065	0.0425	0.0666	0.0755	0.0432	-0.0285
1000	0.4	0.25	-0.0735	-0.0755	-0.0233	0.0187	NaN	NaN	NaN	-0.0143
1000	0.1	0.5	NaN	NaN	NaN	0.0484	0.0898	0.0442	-0.0156	-0.0917
1000	0.2	0.5	-0.0961	-0.0442	0.0029	0.0828	0.0921	0.0517	0.0065	-0.0662
1000	0.3	0.5	-0.0834	-0.0517	0.022	0.0785	0.089	0.0517	0.0233	-0.0425
1000	0.4	0.5	-0.0666	-0.0517	0.019	0.0742	NaN	NaN	NaN	-0.0187
1000	0.1	0.75	NaN	NaN	NaN	0.0713	0.1433	0.0786	-0.0029	-0.0484
1000	0.2	0.75	-0.0898	-0.0786	-0.0052	0.1241	0.1161	0.0474	-0.022	-0.0828
1000	0.3	0.75	-0.0921	-0.0474	0.0542	0.1168	0.1109	0.0474	-0.019	-0.0785
1000	0.4	0.75	-0.089	-0.0474	0.0491	0.1095	NaN	NaN	NaN	-0.0742
1000	0.1	1	NaN	NaN	NaN	NaN	NaN	0.1314	0.0052	-0.0713
1000	0.2	1	-0.1433	-0.1314	NaN	NaN	NaN	0.0401	-0.0542	-0.1241
1000	0.3	1	-0.1161	-0.0401	NaN	NaN	NaN	0.0401	-0.0491	-0.1168
1000	0.4	1	-0.1109	-0.0401	NaN	NaN	NaN	NaN	NaN	-0.1095
1500	0.1	0	NaN	NaN	NaN	0.0385	0.0502	0.1227	NaN	NaN
1500	0.2	0	NaN	-0.1227	-0.0595	-0.0517	-0.0117	-0.0342	NaN	NaN
1500	0.3	0	NaN	0.0342	-0.0124	0.0177	0.0374	-0.0342	NaN	NaN
1500	0.4	0	NaN	0.0342	0.0367	0.0871	NaN	NaN	NaN	NaN
1500	0.1	0.25	NaN	NaN	NaN	0.0227	0.0511	0.0325	0.0595	-0.0385
1500	0.2	0.25	-0.0502	-0.0325	-0.0069	0.0398	0.0433	0.0352	0.0124	0.0517
1500	0.3	0.25	0.0117	-0.0352	0.0032	0.026	0.0336	0.0352	-0.0367	-0.0177
1500	0.4	0.25	-0.0374	-0.0352	-0.0065	0.0122	NaN	NaN	NaN	-0.0871
1500	0.1	0.5	NaN	NaN	NaN	0.0195	0.1036	0.0495	0.0069	-0.0227
1500	0.2	0.5	-0.0511	-0.0495	-0.0212	0.097	0.0602	0.0215	-0.0032	-0.0398
1500	0.3	0.5	-0.0433	-0.0215	0.0534	0.0637	0.0367	0.0215	0.0065	-0.026
1500	0.4	0.5	-0.0336	-0.0215	0.0299	0.0304	NaN	NaN	NaN	-0.0122
1500	0.1	0.75	NaN	NaN	NaN	0.0482	0.1104	0.127	0.0212	-0.0195
1500	0.2	0.75	-0.1036	-0.127	-0.0558	0.0291	0.0203	-0.0118	-0.0534	-0.097
1500	0.3	0.75	-0.0602	0.0118	0.0289	0.0405	0.0284	-0.0118	-0.0299	-0.0637
1500	0.4	0.75	-0.0367	0.0118	0.037	0.0519	NaN	NaN	NaN	-0.0304
1500	0.1	1	NaN	NaN	NaN	NaN	NaN	0.108	0.0558	-0.0482
1500	0.2	1	-0.1104	-0.108	NaN	NaN	NaN	-0.0004	-0.0289	-0.0291
1500	0.3	1	-0.0203	0.0004	NaN	NaN	NaN	-0.0004	-0.037	-0.0405
1500	0.4	1	-0.0284	0.0004	NaN	NaN	NaN	NaN	NaN	-0.0519
2000	0.1	0	NaN	NaN	NaN	-0.012	0.0372	0.0292	NaN	NaN
2000	0.2	0	NaN	-0.0292	-0.0292	0.0233	0.0279	0.0345	NaN	NaN
2000	0.3	0	NaN	-0.0345	-0.0079	0.005	0.015	0.0345	NaN	NaN
2000	0.4	0	NaN	-0.0345	-0.0209	-0.0133	NaN	NaN	NaN	NaN
2000	0.1	0.25	NaN	NaN	NaN	0.0296	0.0764	0.0646	0.0292	0.012
2000	0.2	0.25	-0.0372	-0.0646	-0.0247	0.0435	0.0409	0.0162	0.0079	-0.0233
2000	0.3	0.25	-0.0279	-0.0162	0.0193	0.0417	0.0397	0.0162	0.0209	-0.005
2000	0.4	0.25	-0.015	-0.0162	0.018	0.0399	NaN	NaN	NaN	0.0133
2000	0.1	0.5	NaN	NaN	NaN	0.0246	0.0459	0.0784	0.0247	-0.0296
2000	0.2	0.5	-0.0764	-0.0784	-0.038	-0.0136	0.0155	0.0144	-0.0193	-0.0435
2000	0.3	0.5	-0.0409	-0.0144	-0.0198	0.0075	0.0304	0.0144	-0.018	-0.0417
2000	0.4	0.5	-0.0397	-0.0144	-0.0049	0.0286	NaN	NaN	NaN	-0.0399
2000	0.1	0.75	NaN	NaN	NaN	0.0368	0.0408	0.0402	0.038	-0.0246
2000	0.2	0.75	-0.0459	-0.0402	-0.0025	0.0175	0.034	0.0355	0.0198	0.0136
2000	0.3	0.75	-0.0155	-0.0355	-0.0127	0.0126	0.0305	0.0355	0.0049	-0.0075
2000	0.4	0.75	-0.0304	-0.0355	-0.0162	0.0077	NaN	NaN	NaN	-0.0286
2000	0.1	1	NaN	NaN	NaN	NaN	NaN	0.0209	0.0025	-0.0368
2000	0.2	1	-0.0408	-0.0209	NaN	NaN	NaN	0.0306	0.0127	-0.0175
2000	0.3	1	-0.034	-0.0306	NaN	NaN	NaN	0.0306	0.0162	-0.0126
2000	0.4	1	-0.0305	-0.0306	NaN	NaN	NaN	NaN	NaN	-0.0077
